# A triple serine motif in the intracellular domains of sortilin-related receptors SorCS1-3 regulates neurotrophic activity

**DOI:** 10.1101/2024.10.03.616089

**Authors:** Anders Dalby, Mathias Kaas, Lars Meinertz-Byg, Signe Bundgaard Christiansen, Simon Bøggild, Per Qvist, Jens R. Nyengaard, Peder Madsen, Simon Mølgaard, Simon Glerup

## Abstract

The Vps10p-domain receptors SorCS1-3 have been repeatedly associated with the development of neurological and psychiatric disorders. They have emerged as key regulators of synaptic activity and neurotrophic signaling, but the underlying molecular mechanism remains poorly understood. Here we report that the SorCS1-3 intracellular domains (ICDs) contain a conserved triple serine motif that potentially functions as a signaling switch to induce neurotrophic signaling in hippocampal neurons. We demonstrate that phosphorylation mimicking mutations of the SorCS1-3 triple serine motifs display neurotrophic activity independently of both their extracellular domains (ECDs) and BDNF, and that the substitution of serines to alanines renders neurons less responsive to BDNF. Hence, we develop triple serine motif-based cell-penetrating peptides that modulate downstream signaling kinases of the BDNF pathway, ultimately activating the transcription factor CREB. Taken together, we provide the first mechanistic insights into SorCS1-3 mediated neurotrophic signaling and use this knowledge to develop pharmacologically active modulators.
