## Supplementary data 1 for "A triple serine motif in the intracellular domains of sortilin-related receptors SorCS1-3 regulates neurotrophic activity"

### Sheet: Sheet1
Supplementary Table 1
Reference:	Hornbeck et al 2015	https://www.phosphosite.org/
Protein	Amino acid + position	Sequence
SORCS2	S133-p	VASRAQVsLIsTSFV
SORCS2	S136-p	RAQVsLIsTSFVLKG
SORCS2	S179-p	DMGKVLEssLWRsSD
SORCS2	S180-p	MGKVLEssLWRsSDF
SORCS2	S184-p	LEssLWRsSDFGTSY
SORCS2	S223-p	KVILVSSsLSDRDQS
SORCS2	S234-p	RDQSLFLsADEGAtF
SORCS2	T240-p	LsADEGAtFQKQPIP
SORCS2	T267-p	EDKVLAYtKESKLYV
SORCS2	S276-p	ESKLYVSsDLGKKWT
SORCS2	Y471-p	KVMTLITyNKGRDWD
SORCS2	T522-p	GTVHTKDtAPGLIMG
SORCS2	S535-p	MGAGNLGsQLVEyKE
SORCS2	Y540-p	LGsQLVEyKEEMYIT
SORCS2	S726-p	ESSTNKCsANFWFNP
SORCS2	S1034-p	TRKRSLSsDKRLAAI
SORCS1	Y232-p	GLKTILSyLYVCPTN
SORCS1	Y268-p	EGATYQKyRLNFyIQ
SORCS1	Y273-p	QKyRLNFyIQSLLFH
SORCS1	T338-p	LVHLEARtVDGHSHY
SORCS1	N352	YLTCRMQNCTEANRN
SORCS1	Y495-p	QVKTFITyNKGRDWR
SORCS1	S685	YRPWQLHSQGEACIM
SORCS1	Y698	IMGAKRIYKkRkSER
SORCS1	S844-p	FGDGIAVsYVNLSSM
SORCS1	T910	KNKEVNATAVLWPSQ
SORCS1	T1152	LQRARHATPPsTPKR
SORCS1	S1155-p	ARHATPPsTPKRGsA
SORCS1	T1156	RHATPPsTPKRGsAG
SORCS1	S1161-p	PsTPKRGsAGAQYAI
SORCS3	T148-p	ERGDAWAtAPADGsR
SORCS3	S154-p	AtAPADGsRGSRPLA
SORCS3	S176-p	KAPRAGGsAAEDLRL
SORCS3	S224-p	LYDFNLGsVTEsSLW
SORCS3	S228-p	NLGsVTEsSLWRSTD
SORCS3	T239-p	RSTDYGTtYEKLNDK
SORCS3	T251-p	NDKVGLKtVLSyLyV
SORCS3	Y255-p	GLKtVLSyLyVNPTN
SORCS3	Y257-p	KtVLSyLyVNPTNKR
SORCS3	S276	LSDPEMESSILISSD
SORCS3	S277	SDPEMESSILISSDE
SORCS3	S282	ESSILISSDEGATYQ
SORCS3	Y288	SSDEGATYQKYRLTF
SORCS3	S321-p	SLDQKLYssMDFGRR
SORCS3	S322-p	LDQKLYssMDFGRRW
SORCS3	T380-p	IQECAETtRSGPFAR
SORCS3	Y493	GNIIIELYEVAGIKG
SORCS3	S1183	NAPKITLSDFTEPEE
*-p indicates that the phospho-species is seen in human samples, a lacking "-p" indicates that the phosphospecies is found in murine homologs
Reference:	Yu et al 20223	http://qptm.omicsbio.info/
SORCS2	434	VLQDVRSSRQAEESV
SORCS1	942	ITLEGSISFRFTSEG
Sorcs1	1132	VALPSPPSPSAQPGD
Sorcs1	1151	LQRPRPATPPSSPKR
SORCS1	98	RARGTGASMAVAARS
SORCS1	604	LVAMKHTSLPIRHLW
SORCS1	762	KDCSLGQSYLNSTGY
SORCS1	763	DCSLGQSYLNSTGYR
SORCS1	766	LGQSYLNSTGYRKVV
SORCS1	769	SYLNSTGYRKVVSNN
SORCS1	958	NTITVQVSAGNAILQ
SORCS1	1155	ARHATPPSTPKRGSA
SORCS3	57	ASRPPALSPLSPRAV
SORCS3	108	MQVEAGGTSPAGERR
SORCS3	109	QVEAGGTSPAGERRG
Sorcs3	251	VGLKTVLSYLYVNPT
Sorcs3	252	GLKTVLSYLYVNPTN
SORCS3	270	KRKIMLLSDPEMESS
SORCS3	282	ESSILISSDEGATYQ
SORCS3	430	AQIKLPKYSLPKDMH
SORCS3	431	QIKLPKYSLPKDMHI
SORCS3	472	DTRGIYFTLAMENIK
SORCS3	776	AFWYNPASPSKDCSL
SORCS3	786	KDCSLGQSYLNSTGY
SORCS3	787	DCSLGQSYLNSTGYR
SORCS3	790	LGQSYLNSTGYRRIV
SORCS3	793	SYLNSTGYRRIVSNN
SORCS3	798	TGYRRIVSNNCTDGL
SORCS3	809	TDGLREKYTAKAQMC
SORCS3	1156	KIPWINIYAQVQHDK
	SORCS in capitals indicate human homologs
